# lncRNA Neat1 drives neuronal histone methylation and age-related memory impairments

**DOI:** 10.1101/531707

**Authors:** Anderson A. Butler, Daniel R. Johnston, Simranjit Kaur, Farah D. Lubin

## Abstract

Histone methylation is critical for the formation and maintenance of long-term memories. Long noncoding RNAs (lncRNAs) are regulators of histone methyltransferases and other chromatin modifying enzymes (CMEs). We investigated how lncRNA *Neat1*-mediated histone methylation contributes to hippocampus-dependent long-term memory formation, using a combination of transcriptomics, RNA binding protein immunoprecipitation, CRISPR mediated gene activation, and behavioral approaches. Suppression of the lncRNA *Neat1* revealed widespread changes in gene transcription as well as perturbations of histone 3 lysine 9 dimethylation (H3K9me2), a repressive histone modification mark that is dysregulated in the aging hippocampus. We identified a Neat1-dependent mechanism of transcriptional repression via H3K9me2 at the *c-Fos* promoter corresponding with observed changes in *c-Fos* mRNA levels. Overexpression of hippocampal *Neat1* via CRISPRa is sufficient to impair memory formation in young adults, recapitulating observed memory deficits in old adults, while *Neat1* suppression in both young and old adult mice improves memory. These results suggest that lncRNA *Neat1* is a potent epigenetic regulator of hippocampus-dependent long-term memory formation.
