## Supplemental_file_1 for "lncRNA Neat1 drives neuronal histone methylation and age-related memory impairments"

### Sheet: Sheet1
gene_id	ENSG00000245532.4
Tissue	median TPM	n
Adipose - Subcutaneous	333.85	442
Adipose - Visceral (Omentum)	268.5	355
Adrenal Gland	264.5	190
Artery - Aorta	300.3	299
Artery - Coronary	234.2	173
Artery - Tibial	253	441
Bladder	381.2	11
Brain - Amygdala	16.995	100
Brain - Anterior cingulate cortex (BA24)	12.54	121
Brain - Caudate (basal ganglia)	22.38	160
Brain - Cerebellar Hemisphere	57.515	136
Brain - Cerebellum	65.81	173
Brain - Cortex	19.345	158
Brain - Frontal Cortex (BA9)	16.18	129
Brain - Hippocampus	25.53	123
Brain - Hypothalamus	26.45	121
Brain - Nucleus accumbens (basal ganglia)	12.57	147
Brain - Putamen (basal ganglia)	21.185	124
Brain - Spinal cord (cervical c-1)	69.83	91
Brain - Substantia nigra	36.59	88
Breast - Mammary Tissue	319.85	290
Cells - EBV-transformed lymphocytes	71.425	130
Cells - Transformed fibroblasts	282	343
Cervix - Ectocervix	353.45	6
Cervix - Endocervix	400.2	5
Colon - Sigmoid	224.1	233
Colon - Transverse	213.65	274
Esophagus - Gastroesophageal Junction	292.2	244
Esophagus - Mucosa	220.4	407
Esophagus - Muscularis	218.55	370
Fallopian Tube	350.3	7
Heart - Atrial Appendage	83.99	297
Heart - Left Ventricle	43.81	303
Kidney - Cortex	213	45
Liver	127.8	175
Lung	343.9	427
Minor Salivary Gland	613.1	97
Muscle - Skeletal	120.15	564
Nerve - Tibial	358.6	414
Ovary	307	133
Pancreas	269.25	248
Pituitary	108.2	183
Prostate	442.4	152
Skin - Not Sun Exposed (Suprapubic)	309.4	387
Skin - Sun Exposed (Lower leg)	335.2	473
Small Intestine - Terminal Ileum	295.7	137
Spleen	259.55	162
Stomach	275.5	262
Testis	69.01	259
Thyroid	751.05	446
Uterus	309.4	111
Vagina	397.5	115
Whole Blood	54.32	407
